# Plant resistance in different cell layers affects aphid probing and feeding behaviour during poor- and non-host interactions

**DOI:** 10.1101/372839

**Authors:** Carmen Escudero-Martinez, Daniel J. Leybourne, Jorunn I.B. Bos

**Affiliations:** Cell and Molecular Sciences, The James Hutton Institute, Invergowrie, Dundee, DD2 5DA, UK; Division of Plant Sciences, School of Life Sciences, University of Dundee, Dundee

**Keywords:** aphid, EPG analyses, nonhost, plant resistance, probing, stylet pathway

## Abstract

Aphids are phloem-feeding insects that cause economic losses to crops globally. Whilst aphid interactions with susceptible plants and partially resistant genotypes have been well characterised with regards to aphid probing and feeding behaviour, the interactions with non-natural host species are not well understood. Using aphid choice assays with the broad host range pest *Myzus persicae* and the cereal pest *Rhopalosiphum padi* we show that about 10% of aphids settle on non-/poor-host species over a 24h time period. We used the Electrical Penetration Graph technique to assess aphid probing and feeding behaviour during the non-/poor-host interactions. In the Arabidopsis non-host interaction with the cereal pest *R. padi* aphids were unable to reach and feed from the phloem, with resistance likely residing in the mesophyll cell layer. In the barley poor-host interaction with *M. persicae*, resistance is likely phloem-based as aphids were able to reach the phloem but ingestion was reduced compared with the host interaction. Overall our data suggests that plant resistance to aphids in non-host and poor-host interactions with these aphid species likely resides in different plant cell layers. Future work will take into account specific cell layers where resistances are based to dissect the underlying mechanisms and gain a better understanding of how we may improve crop resistance to aphids.
