## Supplementary data for "Plant resistance in different cell layers affects aphid probing and feeding behaviour during poor- and non-host interactions"

### Sheet: Table S1
Table S1. Results for all obtained Electrical penetration graph (EPG) parameters which were significantly different between host and non/poor-host feeding. Table displays the EPG parameter assessed, a description of the parameter, and the plant tissue layer involved. Results displayed are the mean and standard deviation (SD) for each aphid-plant combination for each parameter alongside the Wilcox…
EPG Varaibles	Description	Plant tissue layer(s) hypothesised to be involved in resistance trait	Aphid-Plant combination								W value		p value
			Average				SD
			Rp_Hv (Host)	Rp_At (Non-host)	Mp_At (Host)	Mp_Hv (Poor-host)	Rp_Hv (Host)	Rp_At (Non-host)	Mp_At (Host)	Mp_Hv (Poor-host)	Rp Host vs Non-host	Mp Host vs Poor-host	Rp Host vs Non-host	Mp Host vs Poor-host
n_Np	number of non probing periods	Epidermis	8.167	17.84	16.15	19.37	6.846	10.2924	21.4016	12.7292	52.5	187	0.0016	0.02564
d_1Pr	duration of 1st probe (s)	Epidermis	4822.06	2907.11	6941.74	2706.55	5857.48	5349.83	7703.36	3811.21	146	412	0.9729	0.0272
s_Np	sum of non probing time (s)	Epidermis	1766.8	4888.5	2275.4	3129.9	1194.35	2856.64	2613.81	2674.35	33	222	4.204e-05	0.1248
a_Pr	average probe time (s)	Epidermis/Mesophyll	3435.5	1614.1	5961.2	1781.9	1887.4	2095.19	7332.87	1590.6	241	422	0.0005557	0.0161
n_Pr	number of probing events	Epidermis/Mesophyll	8.167	17.94	16.05	19.3	6.846	10.2924	21.2763	12.7012	52.5	186	0.0016	0.02432
s_Pr	sum of probing time (s)	Epidermis/Mesophyll	19826	16599	19322	18468	1198.61	2809.03	2613.68	2673.5	256	378	4.204e-05	0.1248
m_Pr	median probe time (s)	Epidermis/Mesophyll	1141	981.47	5510.99	798.7	1596.02	2195.37	7682.26	955.552	224	371	0.005394	0.1626
n_Pr_1sE2	number of probes before 1st sE2	Epidermis/Mesophyll/Sieve Element/Phloem	5.167	0	2.8	0.2	7.42561	0	4.7195	0.761124	255	520	1.439e-05	2.609e-07
n_Pr_1E2	number of probes to the 1st E2	Epidermis/Mesophyll/Sieve Element/Phloem	2.333	1.412	4.5	0.4333	6.74755	5.82086	7.2366	1.04	249	473.5	7.606e-05	8.533e-05
nPr_1sE2	number of probes after 1st sE2	Epidermis/Mesophyll/Sieve Element/Phloem	2	0	2.2	1.333	3.12368	0	4.47919	5.07416	255	434	1.439e-05	0.000414
n_Pr_1E	number of probes before the 1st E1 phase	Epidermis/Mesophyll/Sieve Element/Phloem	2.333	2	3.45	2.1	2.80362	6.16441	7.16332	4.16347	233.5	340.5	0.0009351	0.3873
n_bPr_1E	number of brief probes < 3 min before 1st E 1phase (s)	Epidermis/Mesophyll/Sieve Element/Phloem	0.8333	0.7647	2.1	0.7333	1.62924	2.22288	6.28197	1.72073	196	308	0.03419	0.8597
nPr_1G	number of probes before the first G phase	Epidermis/Mesophyll/Xylem	3.5	0.4706	0.75	5.433	3.78756	1.69991	2.89964	5.91132	231	122.5	0.0008919	0.0001523
t_1G	time to the first G phase after first penetration (s)	Epidermis/Mesophyll/Xylem	14208	19191	19916	12294	8540.93	6274.34	4790.88	7598.14	62	483	0.004674	0.0003003
n_E1e	number of E1 extracellular salivation (E1e) events	Mesophyll	0.1667	0.1176	0	0.4	0.392953	0.485071	0	1.10172	160	528	0.3555	4.67e-06
at_1pd_Pr	average time to 1st pd in all probes with a pd (s)	Mesophyll	97.04	193.83	1382.1	194.73	529.91	169.203	4028.53	126.87	104	133	0.1705	0.0009735
mt_1pd_Pr	median time to 1st pd in all probes with a pd (s)	Mesophyll	59.58	99.318	1361.34	121.75	69.7366	96.3413	4035.52	88.7338	141	149	0.9188	0.002872
a_E1e	average length of E1e event (s)	Mesophyll	98.06	24.05	0	80.62	142.059	99.1474	0	211.951	161	410	0.3248	0.02791
m_E1e	median length of E1e event (s)	Mesophyll	98.06	24.05	0	68.81	142.059	99.1474	0	178.448	161	408	0.3248	0.03089
n_pd_minC	no. pd per min of C , C phases with pd	Mesophyll	0.6779	0.34154	0.7288	0.5495	0.197262	0.222227	0.281327	0.256601	235	409	0.001326	0.03162
s_C	sum time in C (s)	Mesophyll	6237	14128	11879	13328	3253.1	3847.96	4553.67	3007.8	37	242	8.935e-05	0.2547
n_pd_minC_pd	no. pd per min of C	Mesophyll	0.7331	0.4151	0.8143	0.6322	0.223678	0.213017	0.347853	0.287827	226	395	0.00425	0.06122
rel_E2_1E2	E2 index: % (all time of E2 / Time to the start of 1st E2 from first penetration)	Mesophyll/Sieve Element/Phloem	0.6206	0.03926	0.4873	0.0071	0.334101	0.161876	0.342509	0.0192888	282	578.5	5.935e-07	2.868e-09
rel_E2_C	SE ingestion/pathway ratio as %	Mesophyll/Sieve Element/Phloem	3.4245	0.0019	0.8094	0.01084	3.30284	0.00794051	1.53947	0.028139	288	570.5	1.96e-07	8.017e-09
n_frE1_n_E12	phloem phase fractioning	Mesophyll/Sieve Element/Phloem	1	0.1176	1.011	0.3667	0.16169	0.485071	0.357372	0.8899	272	499	8.895e-07	1.535e-05
rel_E1_allE	E1 index:duration E1/ allE as %	Mesophyll/Sieve Element/Phloem	0.011	0.01572	0.16627	0.1085	0.19833	0.064822	0.18363	0.276307	144.5	491.5	NA	4.496e-05
t_1E	time to 1st E1 phase from the 1st probe (s)	Epidermis/Mesophyll/Sieve Element/Phloem	4969.6	20794	6393	13851	4972.13	2422.84	5262.3	8546.78	2	148	9.844e-07	0.002691
n_G	number of G phase events	Mesophyll/Xylem	0.5	0.2353	0.3	1.333	2.59241	0.752447	0.923381	1.32179	228.5	133.5	0.001187	0.0003352
a_G	average time in G (s)	Mesophyll/Xylem	2966.01	828.1	316.7	1394.3	2095.7	3018.18	897.82	1885.06	224.5	137.5	0.002158	0.0005387
m_G	median time in G (s)	Mesophyll/Xylem	2966.01	829.5	314.1	1333	2095.42	3018.58	891.221	1901.3	223	139.5	0.002453	0.0006307
s_G	sum of time spent in G (s)	Mesophyll/Xylem	1483	1021	691.3	2321	2907.64	3173.97	2309.2	2825.99	221.5	142.5	0.003159	0.0007967
t_C_1E_1Pr	time to 1st E1 within the 1st probe with an E phase (s)	Mseophyll/Sieve Element/Phloem	887.4	478.6	2212	583.44	704.959	1621.98	3422.58	737.425	257	486	5.481e-05	0.0001956
at_C_1E_Pr	average time to 1st E1 phase within probes (s)	Mseophyll/Sieve Element/Phloem	1172.2	478.6	2074	528.7	1078.38	1621.98	3399.93	768.221	229	474	0.001454	0.0004085
mn_C_1E_Pr	minimum time to 1st E1 phase within probes (s)	Mseophyll/Sieve Element/Phloem	967	478.6	1791.3	462.1	817.257	1621.98	3461.42	712.009	228	455	0.001656	0.001647
s_E2	sum of E2 (s)	Sieve Element/Phloem	10030	19.36	5064	126	4554.83	79.8112	4515.2	339.291	288	573.5	1.96e-07	5.471e-09
mx_E2	maximum E2 phase (s)	Sieve Element/Phloem	9256	19.36	2250.4	79.52	4959.91	79.8112	2049.53	209.709	288	570.5	1.96e-07	8.017e-09
m_E2	median length of E2 phase (s)	Sieve Element/Phloem	5149.57	19.36	924.6	31.78	5519.01	79.8112	1105.35	85.5083	285	566.5	3.506e-07	1.326e-08
a_E2	average length of E2 phase (s)	Sieve Element/Phloem	6379	19.36	1108.3	38.45	5210.59	79.8112	1139.63	97.6043	288	562.5	1.96e-07	2.179e-08
n_E12	E12: number of phloem periods with both E1 and E2	Sieve Element/Phloem	3	0.05882	5.6	0.333	2.23771	0.242536	4.09621	0.758098	285.5	560	2.525e-07	2.827e-08
n_E2	number of E2 phases	Sieve Element/Phloem	3	0.05882	5.7	0.5333	2.31205	0.242536	4.15616	1.35782	285.5	552.5	2.543e-07	7.062e-08
s_E12	sum of E12 (s)	Sieve Element/Phloem	10107	26.42	5512	584	4657.25	108.923	4789.43	1791.34	289	551.5	1.61e-07	8.222e-08
n_frE1	number of fractions of E1; E1followed/preceded by E2	Sieve Element/Phloem	3	0.1176	5.5	0.7333	2.31205	0.485071	3.79057	1.77984	280	544.5	7.613e-07	1.807e-07
s_sE2	sum of duration of sE2 (s)	Sieve Element/Phloem	9760	0	4321.6	49.11	4666.9	0	4669.2	186.909	280.5	520	4.273e-07	2.609e-07
a_sE2	mean duration of sE2 phase (s)	Sieve Element/Phloem	9175	0	1699.5	50.81	5133.28	0	1755.88	189.983	280.5	502.5	4.273e-07	3.829e-07
m_sgE2	median duration of sE2 phase (s)	Sieve Element/Phloem	9175	0	1589.3	50.81	5192.5	0	1745.54	189.983	280.5	502.5	4.273e-07	3.829e-07
n_sE2	number of sustained E2 phases, sE2 - longer than 10 min	Sieve Element/Phloem	1.167	0	2.1	0.06667	0.939336	0	2.12504	0.253708	280.5	515	2.455e-07	4.584e-07
a_E12	average length of E12 (s)	Sieve Element/Phloem	6404	26.42	1295.9	292	5554.52	108.923	1329.75	895.672	288	534.5	1.96e-07	5.762e-07
mx_E12	maximum E12 period (s)	Sieve Element/Phloem	9280	26.42	2425	529.3	5116.08	108.923	2099.45	1722.44	288	515	1.96e-07	9.37e-07
m_E12	median length of E12 (s)	Sieve Element/Phloem	5178.62	26.42	1116.4	292	5902.09	108.923	1321.6	895.672	284	526.5	4.246e-07	1.378e-06
a_frE1	average fraction of E1 (s)	Sieve Element/Phloem	25.38	3.53	80.75	112.4	1752.36	14.5558	47.259	401.346	278	525.5	1.303e-06	1.534e-06
m_frE1	median fraction of E1 (s)	Sieve Element/Phloem	23.88	3.53	66.27	16.34	1754.06	14.5558	42.5442	40.9698	278	520.5	1.303e-06	2.603e-06
s_E1_1sE2	sum of E1 before 1st sE2 (s)	Sieve Element/Phloem	57.48	0	239.37	26.88	1765.18	0	213.799	102.29	280.5	500	4.273e-07	2.862e-06
mx_frE1	maximum duration of a fraction of E1 (s)	Sieve Element/Phloem	31.82	5.667	186.6	425.9	1768.3	23.3659	190.288	1548.02	277	504	1.564e-06	3.099e-06
s_frE1	sum of fractions of E1 (s)	Sieve Element/Phloem	77.19	7.061	447.2	458	1752.36	29.1116	399.258	1605.58	280	517.5	7.481e-07	3.555e-06
n_E1	number of all E1 periods (sgE1 + frE1)	Sieve Element/Phloem	3.667	0.1765	7	1.733	4.13112	0.528594	4.26738	2.54522	282	528	7.456e-07	4.67e-06
t_1E12	time to 1st E phase with E1 and E2 (s)	Sieve Element/Phloem	4969.6	21389	10116	18509	5685.82	326.912	7042.07	6799.75	0	80	6.918e-07	1.374e-05
t_1E2	time to 1st E2 phase (s)	Sieve Element/Phloem	4994.6	21394	10226	18532	5746.3	313.9	7028.75	6746.74	0	80	6.918e-07	1.374e-05
t_1E1_1E2	time from the 1st E1 to 1st E2 (s)	Sieve Element/Phloem	25.05	19504.4	3832.95	15452	4242.11	5707.93	5656.93	8278.8	10	84	3.857e-06	1.966e-05
s_E1	sum of E1 (sgE1 and E1) (s)	Sieve Element/Phloem	93.08	16.79	651.8	561.93	1758.33	48.0587	508.889	1690.16	278	500	1.664e-06	6.184e-05
t_1sE2	time to 1st sE2 phase (E2 > 10 min) (s)	Sieve Element/Phloem	8953.9	21423	13792	20407	6344.6	270.103	7385.88	4159.06	5	120.5	1.657e-06	0.0003904
t_1E1_1sE2	time from the 1st E1 to 1st sE2 (s)	Sieve Element/Phloem	8953.9	21423	13792	20407	6344.6	270.103	7385.88	4159.06	5	120.5	1.657e-06	0.0003904
mx_E1	maximum E1 phase (either sgE1 or frE1) (s)	Sieve Element/Phloem	31.82	15.39	287.57	471.21	1758.45	45.1322	389.141	1510.05	270	449	6.72e-06	0.002867
a_E1	average E1 length (s)	Sieve Element/Phloem	24.65	13.26	112.3	111.86	1750.7	41.797	132.4	220.199	266	410	1.311e-05	0.02791
m_E1	median E1 (sgE1 and E1fr) length (s)	Sieve Element/Phloem	23.78	13.26	70.37	60.24	1755.11	41.797	39.5965	94.921	264	408	1.817e-05	0.03089
a_E2_1sE2	mean duration of E2 periods before the 1st sE2 (s)	Sieve Element/Phloem	101.51	0	78.22	8.184	155.528	0	181.709	31.1439	170	370	0.0121	0.03103
m_sgE1	median length of single E1 phase (s)	Sieve Element/Phloem	24.2	9.726	65.21	54.66	62.0826	40.1008	46.6803	95.8643	226	405.5	0.001088	0.0316
n_sgE1	number of single E1 phases (without E2)	Sieve Element/Phloem	0.6667	0.05882	1.5	1	3.17156	0.242536	1.14708	1.43839	232.5	400	0.0003946	0.03871
n_E2_1sE2	number of E2 before the 1st sE2	Sieve Element/Phloem	0.8333	0	1.1	0.2667	0.712287	0	2.95403	1.01483	187	366	0.01877	0.04206
s_sgE1	sum of single E1 phase (s)	Sieve Element/Phloem	15.88	9.726	204.58	103.9	181.435	40.1008	428.624	145.424	229	382.5	0.0007049	0.09323
a_sgE1	average length of single E1 phase (s)	Sieve Element/Phloem	24.2	9.726	90.61	57.38	61.9707	40.1008	138.975	95.9888	226	390.5	0.001088	0.06542
mx_sgE1	maximum duration of a single E1 phase (s)	Sieve Element/Phloem	25.78	9.726	157.13	71	99.695	40.1008	380.98	105.744	226	376.5	0.001088	0.1198
