## Supplementary data for "Plant resistance in different cell layers affects aphid probing and feeding behaviour during poor- and non-host interactions"

### Sheet: Table S2
Table S2: Results for all obtained Electrical penetration graph (EPG) parameters which were not significantly different between host and non/poor-host feeding. Table displays the EPG parameter assessed, a description of the parameter, and the plant tissue layer involved. Results displayed are the mean and standard deviation (SD) for each aphid-plant combination for each parameter alongside the Wi…
EPG Varaible	Description	Plant tissue layer(s) hypothesised to be involved in resistance trait	Aphid-Plant combination								W value		p-value
			Average				SD
			Rp_Hv (Host)	Rp_At (Non-host)	Mp_At (Host)	Mp_Hv (Poor-host)	Rp_Hv (Host)	Rp_At (Non-host)	Mp_At (Host)	Mp_Hv (Poor-host)	Rp Host vs Non-host	Mp Host vs Poor-host	Rp Host vs Non-host	Mp Host vs Poor-host
t_1Pr	time to 1st probe (s)	Epidermis	106.28	176.79	67.52	95.3	137.947	270.103	97.7832	115.152	189	238.5	0.128	0.2265
a_Np	average non probing time (s)	Epidermis	210.91	388.73	203.69	156.43	106.581	388.878	335.343	91.7553	111	223	0.2594	0.1297
m_Np	median non probing time (s)	Epidermis	204.61	226.01	79.21	86.06	113.435	312.371	55.7187	39.6571	157	254	0.6832	0.3674
n_bPr	number of brief probes (probes < 180 s)	Epidermis/Mesophyll	2.667	5.824	8.85	8.333	4.51387		17.3941	7.92348	120.5	204.5	0.4112	0.05712
d_2pd	duration of the second pd (s)	Mesophyll	6.094	4.933	5.369	4.985	2.01331	3.89697	1.06158	1.79511	201.5	351	0.05163	0.3172
n_C	number of C phase events	Mesophyll	12.33	18.59	22.9	23.03	8.33093	10.0875	21.0336	364, 12.44	90.5	247	0.06471	0.2978
m_pd	median duration of pd (s)	Mesophyll	4.813	4.388	4.769	4.95	0.424785	1.75782	0.531967	0.715687	198	257	0.06749	0.3997
n_pd_1Pr	no. pd in 1st probe	Mesophyll	10.83	17.18	23.45	11.6	8.64963	37.7794	20.3818	10.9971	193	391	0.09542	0.07223
n_Pr_1pd	number of probes before 1st pd	Mesophyll	0.8824	0.6471	0.6	0.4667	0.332106	0.492592	0.502625	0.50741	178.5	340	0.1165	0.3661
d_1pd	duration of the first pd (s)	Mesophyll	4.17	11.4	5.547	5.301	1.74581	24.1526	1.68886	1.72416	105	331.5	0.1816	0.5392
s_E1e	sum of E1e (s)	Mesophyll	16.34	48.09	0	254.4	142.059	198.295	0	737.293	160	260	0.3559	0.09633
t_1pd	time to 1st pd (from start of 1st probe) (s)	Mesophyll	423.13	652.07	1617.9	325.52	414.622	1125.28	4041.7	333.958	171	254	0.3753	0.3674
s_pd	sum of pd (s)	Mesophyll	346.73	403.6	678	593.02	175.87	456.214	356.372	231.819	171	320	0.3753	0.6993
a_C	average C phase length (s); with pd without E1e, F and G	Mesophyll	505	1361.8	1108.1	754.6	383.535	2132.67	1841.61	394.123	120	293	0.4134	0.8976
a_pd	average duration of pd (s)	Mesophyll	5.097	5.297	5.013	5.179	0.551686	2.91953	0.60481	0.829635	161	250	0.5861	0.3268
n_pd	number of pd	Mesophyll	68	78.12	136.8	117.5	37.4132	54.2066	68.1483	44.3992	153.5	335	0.7696	0.4942
a_F	average length of F (s)	Mesophyll	1963.9	717.1	1017	680.3	1453.37	1506.79	2852.89	1247.4	151	256	0.7901	0.2878
m_F	median length of F (s)	Mesophyll	1963.9	695	1017	636.2	1453.37	1500.47	2852.89	1193.74	151	258	0.7901	0.3106
n_F	number of F phase events	Mesophyll	1	0.5882	0.2	0.9333	0.799816	1.32565	0.410391	1.59597	150	234	0.8239	0.1087
t_1pd_1pr	time to 1st pd in 1st probe with a pd (s)	Mesophyll	284.76	223.57	1399.98	215.15	196.539	209.646	4023.2	201.691	149	240	0.8919	0.2386
mnt_1pd_1Pr	min. time to 1st pd in 1st probe (s)	Mesophyll	7.78	29.23	1337.09	46.45	55.2738	49.3233	4043.69	68.1763	148	221.5	0.9177	0.1223
s_F	sum of time in F (s)	Mesophyll	1963.9	1366	1017	1870	2065.16	2586.6	2852.89	3984.15	147	246	0.9293	0.1911
m_C	median C time (s)	Mesophyll	318.35	982.6	688.67	426.58	370.697	2193.29	1895.77	351.704	142	239	0.9458	0.2308
d_pd5	mean duration of the first 5 pd (s)	Mesophyll	5.031	6.324	5.227	5.071	1.18031	5.4598	0.737686	1.00498	142	329	0.9458	0.5724
rel_Prob_pd	relation of probes with pd	Mesophyll	1	1	1	1	0	0	0	0	144.5	300	NA	NA	wilcox.test(Mp_host$t_1Pd , Mp_poorhost$t_1Pd , conf.int = FALSE, conf.level = 0.95)
